# CRISPRi screens in human astrocytes elucidate regulators of distinct inflammatory reactive states

**DOI:** 10.1101/2021.08.23.457400

**Authors:** Kun Leng, Indigo V.L. Rose, Hyosung Kim, Wenlong Xia, Wilber Romero-Fernandez, Brendan Rooney, Mark Koontz, Emmy Li, Yan Ao, Shinong Wang, Mitchell Krawczyk, Julia TCW, Alison Goate, Ye Zhang, Erik M. Ullian, Michael V. Sofroniew, Stephen P.J. Fancy, Matthew S. Schrag, Ethan S. Lippmann, Martin Kampmann

## Abstract

In response to central nervous system injury or disease, astrocytes become reactive, adopting context-dependent states and functional outputs. Certain inflammatory insults induce reactive astrocytes that lose homeostatic functions and gain harmful outputs through cellular pathways that are not fully understood. Here, we combined single-cell transcriptomics with CRISPRi screening in human iPSC-derived astrocytes to systematically interrogate inflammatory astrocyte reactivity. We found that autocrine-paracrine IL-6 and interferon signaling downstream of canonical NF-κB activation drove two distinct inflammatory reactive signatures – one promoted by and the other inhibited by STAT3. These signatures overlapped with those observed in other experimental contexts, including mouse models, and their markers were upregulated in the human brain in Alzheimer’s disease and hypoxic ischemic encephalopathy. Furthermore, we validated that these signatures were regulated by Stat3 *in vivo.* These results and the platform we established have the potential to guide the development of therapeutics to selectively modulate different aspects of inflammatory astrocyte reactivity.
