## Supplementary Table 3 for "CRISPRi screens in human astrocytes elucidate regulators of distinct inflammatory reactive states"

### Sheet: Kinases & phosphatases
Regulon	Regulon size	Activity score	Mean LFC	P value	Adjusted P value
EGFR	19	1.87	1.49002	0.000999	0.0021731
SGPP2	31	1.77	2.68456	0.000999	0.0021731
MAP3K8	62	1.73	2.45222	0.000999	0.0021731
RIPK2	408	1.72	0.854219	0.000999	0.0021731
NUAK2	81	1.71	1.87437	0.000999	0.0021731
PTPN2	140	1.7	0.470077	0.000999	0.0021731
LYN	66	1.69	1.75298	0.000999	0.0021731
MAP3K5	123	1.69	0.868123	0.000999	0.0021731
TP53RK	68	1.67	-1.03216	0.000999	0.0021731
DUSP1	133	1.66	0.632211	0.000999	0.0021731
JAK1	276	1.66	1.09764	0.000999	0.0021731
PPP2R3C	46	1.66	-0.260055	0.000999	0.0021731
DUSP5	261	1.65	0.202455	0.000999	0.0021731
ACP1	225	1.63	-0.674709	0.000999	0.0021731
EPHB2	82	1.63	0.342781	0.000999	0.0021731
MARK3	68	1.63	1.15401	0.000999	0.0021731
MET	135	1.63	0.344347	0.000999	0.0021731
PTPN12	201	1.63	0.0405497	0.000999	0.0021731
PIM3	94	1.62	1.35376	0.000999	0.0021731
EIF2AK2	217	1.61	1.15733	0.000999	0.0021731
PPP2R1B	176	1.61	-0.242505	0.000999	0.0021731
CSNK2A1	25	1.6	-0.932378	0.000999	0.0021731
IKBKE	350	1.59	1.87177	0.000999	0.0021731
MAPK6	47	1.59	-0.942344	0.000999	0.0021731
PPA1	435	1.59	-0.526598	0.000999	0.0021731
RPS6KC1	114	1.59	0.958547	0.000999	0.0021731
PTP4A2	315	1.58	-0.876172	0.000999	0.0021731
SRPK1	406	1.58	-0.944991	0.000999	0.0021731
PPP2R2A	213	1.57	-0.82191	0.000999	0.0021731
PLK3	117	1.56	1.93796	0.000999	0.0021731
PPP2CA	176	1.56	-0.284556	0.000999	0.0021731
PRKAA1	179	1.56	-0.838748	0.000999	0.0021731
PIM1	56	1.55	1.72836	0.001998	0.0038677
ATR	108	1.54	-0.883899	0.000999	0.0021731
RIOK2	59	1.54	-0.437775	0.000999	0.0021731
CDK6	158	1.53	-0.973108	0.000999	0.0021731
AURKA	521	1.52	-0.469858	0.000999	0.0021731
CDK17	66	1.52	1.01085	0.000999	0.0021731
MAPKAPK5	53	1.52	-1.16701	0.001998	0.0038677
MAPK14	125	1.51	0.347016	0.000999	0.0021731
RIOK1	237	1.51	-0.860569	0.000999	0.0021731
SET	410	1.51	-0.67933	0.000999	0.0021731
MTMR11	29	1.51	0.758363	0.023976	0.037335
ABL2	225	1.5	0.256378	0.000999	0.0021731
IRAK1	105	1.5	-0.227326	0.000999	0.0021731
RNGTT	113	1.5	-0.888772	0.000999	0.0021731
STK40	212	1.5	0.254563	0.000999	0.0021731
TIMM50	364	1.5	0.33703	0.000999	0.0021731
SACM1L	22	1.48	-0.581554	0.02997	0.04599
STK17A	129	1.47	-0.664192	0.000999	0.0021731
PRKCD	92	1.46	1.10938	0.000999	0.0021731
ANP32B	182	1.45	0.33247	0.000999	0.0021731
MAP2K3	223	1.44	0.408805	0.000999	0.0021731
STK4	149	1.44	-0.771036	0.000999	0.0021731
PPP1CC	132	1.43	-0.782454	0.000999	0.0021731
CAMKK2	79	1.42	0.019496	0.000999	0.0021731
UHMK1	300	1.42	0.390226	0.000999	0.0021731
ANP32E	150	1.41	-0.171075	0.000999	0.0021731
DUSP3	231	1.41	0.945447	0.000999	0.0021731
PKMYT1	186	1.4	0.007074	0.000999	0.0021731
TLK2	82	1.4	0.357154	0.000999	0.0021731
TRIO	276	1.4	-0.307749	0.000999	0.0021731
IMPA1	35	1.39	0.00787138	0.00999	0.016796
MAP3K11	348	1.38	0.815365	0.000999	0.0021731
NRBP1	332	1.38	0.39956	0.000999	0.0021731
TYK2	396	1.38	1.47582	0.000999	0.0021731
PTPN1	189	1.37	0.0518954	0.000999	0.0021731
RIOK3	58	1.37	1.37971	0.001998	0.0038677
ARAF	162	1.36	0.479803	0.000999	0.0021731
PPM1G	196	1.36	0.348793	0.000999	0.0021731
PPP1CB	76	1.35	0.47024	0.000999	0.0021731
RPS6KA3	72	1.35	0.400489	0.000999	0.0021731
AURKB	149	1.35	0.740903	0.001998	0.0038677
OXSR1	235	1.34	-0.836527	0.000999	0.0021731
PPP5C	41	1.34	0.799311	0.020979	0.033034
CDK1	276	1.3	-0.155297	0.000999	0.0021731
PLK1	145	1.29	0.363648	0.000999	0.0021731
CSNK1G2	126	1.28	0.898531	0.000999	0.0021731
DAPK3	357	1.28	0.413929	0.000999	0.0021731
ITPA	284	1.26	1.53037	0.000999	0.0021731
CDC25B	78	1.24	0.846542	0.004995	0.0087829
GAK	239	1.23	0.690849	0.000999	0.0021731
PPM1F	284	1.23	-0.258347	0.000999	0.0021731
MTMR6	193	1.2	-0.72748	0.000999	0.0021731
MARK2	164	1.2	0.336759	0.001998	0.0038677
HACD1	205	1.19	-0.0154977	0.000999	0.0021731
PPP1R11	263	1.17	0.820515	0.000999	0.0021731
PPP1CA	635	1.15	0.236362	0.000999	0.0021731
CDK2	272	1.14	0.561048	0.001998	0.0038677
PLK2	120	1.13	-0.394472	0.006993	0.012094
DUSP14	86	1.13	0.424892	0.012987	0.021408
SIK2	179	1.11	1.48228	0.001998	0.0038677
GRK6	258	1.1	0.18921	0.000999	0.0021731
PPP1R14B	502	1.1	0.272638	0.000999	0.0021731
RPS6KA4	212	1.09	0.382817	0.005994	0.010452
AKT1	326	1.06	-0.730785	0.000999	0.0021731
ROCK2	323	1.01	-0.22125	0.003996	0.0073318
BCKDK	314	0.87	0.328752	0.01998	0.031579
TNS3	231	-0.96	-0.244452	0.013986	0.022788
AAK1	121	-1.05	-0.503094	0.013986	0.022788
MAPKAPK3	178	-1.06	-0.666341	0.007992	0.013766
HIPK3	92	-1.07	0.38723	0.01998	0.031579
PIK3CA	107	-1.09	0.493319	0.015984	0.025647
PAN3	145	-1.11	0.494141	0.004995	0.0087829
EPHB1	210	-1.12	0.0385172	0.000999	0.0021731
MAPK3	217	-1.12	-0.404359	0.004995	0.0087829
STK25	285	-1.13	0.37574	0.002997	0.005621
TAOK2	153	-1.16	-0.122249	0.001998	0.0038677
CDK10	183	-1.16	-0.750182	0.015984	0.025647
MAST4	103	-1.17	0.265646	0.011988	0.019917
CLK4	195	-1.2	0.111246	0.001998	0.0038677
SCYL3	61	-1.21	-0.0535312	0.017982	0.028636
PPP1R12A	41	-1.21	1.05065	0.022977	0.035912
MAPK12	70	-1.24	-0.502187	0.010989	0.018402
PRKAA2	60	-1.25	-0.40837	0.004995	0.0087829
SBK1	151	-1.26	-0.254985	0.000999	0.0021731
DDR1	534	-1.27	-0.255591	0.000999	0.0021731
EPHB4	76	-1.27	0.205572	0.001998	0.0038677
TAOK1	183	-1.28	0.365407	0.000999	0.0021731
STK32C	99	-1.28	-0.986419	0.004995	0.0087829
PEAK1	141	-1.29	-0.492942	0.000999	0.0021731
ATM	300	-1.31	0.286369	0.000999	0.0021731
RPS6KA2	58	-1.33	-0.941559	0.001998	0.0038677
CAMK2G	40	-1.33	-0.304662	0.005994	0.010452
PPP2R2B	173	-1.34	-0.637431	0.000999	0.0021731
STK36	147	-1.34	-0.587277	0.001998	0.0038677
PTEN	106	-1.35	0.307418	0.000999	0.0021731
TAOK3	31	-1.35	-0.341682	0.015984	0.025647
MARK4	253	-1.36	-0.440626	0.000999	0.0021731
PRKACB	68	-1.37	0.00817517	0.002997	0.005621
TNK2	28	-1.37	-0.226378	0.016983	0.027147
SSH1	130	-1.38	-0.87797	0.000999	0.0021731
TNIK	377	-1.38	-0.175769	0.000999	0.0021731
TTBK2	237	-1.38	0.248756	0.000999	0.0021731
TGFBR1	43	-1.38	0.663389	0.003996	0.0073318
PTPN14	251	-1.39	-0.594192	0.000999	0.0021731
STK16	336	-1.39	-0.336991	0.000999	0.0021731
ULK3	112	-1.39	-0.551697	0.000999	0.0021731
PPM1A	93	-1.39	0.320805	0.001998	0.0038677
BMPR2	71	-1.41	0.379049	0.000999	0.0021731
PSKH1	366	-1.41	-0.373214	0.000999	0.0021731
STRADA	106	-1.41	-0.316007	0.000999	0.0021731
CLK1	124	-1.42	0.268466	0.000999	0.0021731
ANP32A	88	-1.42	1.04729	0.001998	0.0038677
CDC42BPA	68	-1.42	-0.607005	0.001998	0.0038677
SBF2	34	-1.42	0.57687	0.00999	0.016796
NTRK3	226	-1.43	-0.697967	0.000999	0.0021731
PTK7	68	-1.43	-0.692931	0.001998	0.0038677
PDGFRB	217	-1.44	-0.487987	0.000999	0.0021731
MTMR3	236	-1.45	-0.047618	0.000999	0.0021731
MAPK7	29	-1.45	-0.901237	0.008991	0.015361
MAP3K13	48	-1.47	0.195814	0.000999	0.0021731
PPM1M	84	-1.47	-0.908609	0.000999	0.0021731
EIF2AK4	76	-1.48	0.263842	0.000999	0.0021731
SPEG	182	-1.48	-0.611083	0.000999	0.0021731
DCLK1	60	-1.49	-1.00827	0.000999	0.0021731
INPPL1	326	-1.5	-0.0638186	0.000999	0.0021731
CABIN1	205	-1.52	-0.258527	0.000999	0.0021731
DSTYK	227	-1.53	-0.0571679	0.000999	0.0021731
NRBP2	392	-1.53	-0.286606	0.000999	0.0021731
PPP2R5C	39	-1.53	0.935314	0.002997	0.005621
ERBB2	237	-1.54	-0.582743	0.000999	0.0021731
NEK1	363	-1.54	0.0747948	0.000999	0.0021731
BMPR1B	418	-1.57	-0.0681738	0.000999	0.0021731
EPHB3	142	-1.57	0.421357	0.000999	0.0021731
PPP3CA	138	-1.57	0.111295	0.000999	0.0021731
NEK9	21	-1.57	-0.0276939	0.006993	0.012094
PHKG1	252	-1.58	-0.23968	0.000999	0.0021731
NUDT3	255	-1.59	0.183295	0.000999	0.0021731
ULK1	64	-1.59	-0.525657	0.000999	0.0021731
SRPK2	129	-1.6	-0.310763	0.000999	0.0021731
EYA4	25	-1.6	0.233561	0.003996	0.0073318
NEK6	272	-1.61	-0.235695	0.000999	0.0021731
WNK1	127	-1.61	-0.203174	0.000999	0.0021731
ROR1	33	-1.61	-0.435716	0.001998	0.0038677
FYN	214	-1.62	-0.781027	0.000999	0.0021731
PDP2	38	-1.62	0.02151	0.000999	0.0021731
PTP4A3	136	-1.62	0.252275	0.000999	0.0021731
TYRO3	309	-1.62	0.355672	0.000999	0.0021731
CDK19	463	-1.64	0.439891	0.000999	0.0021731
PRKCA	150	-1.64	-0.166345	0.000999	0.0021731
TBCK	118	-1.65	0.381452	0.000999	0.0021731
EEF2K	97	-1.66	0.210941	0.000999	0.0021731
MAP2K5	71	-1.66	0.044578	0.000999	0.0021731
DCLK2	411	-1.67	0.238396	0.000999	0.0021731
SGK1	31	-1.67	-0.787887	0.000999	0.0021731
PPP2R5A	36	-1.68	-0.379647	0.000999	0.0021731
MTMR10	33	-1.69	-0.197715	0.000999	0.0021731
TRIB2	21	-1.72	0.331495	0.001998	0.0038677
CDK14	79	-1.74	1.44733	0.000999	0.0021731

### Sheet: Transcription factors
Regulon	Regulon size	Activity score	Mean LFC	P value	Adjusted P value
IRF2	92	1.9	1.8946	0.000999	0.0022753
NKX3-1	68	1.83	1.81198	0.000999	0.0022753
PAX8	30	1.8	1.72953	0.000999	0.0022753
BATF2	130	1.76	2.35784	0.000999	0.0022753
MBD4	38	1.76	0.0530026	0.000999	0.0022753
NFIL3	82	1.75	0.57659	0.000999	0.0022753
POU2F2	58	1.75	-0.133373	0.000999	0.0022753
GLIS3	17	1.74	1.85819	0.000999	0.0022753
IRF1	252	1.74	2.07744	0.000999	0.0022753
SP110	89	1.73	1.72454	0.000999	0.0022753
NFKB1	244	1.72	0.900653	0.000999	0.0022753
E2F3	80	1.71	-0.603091	0.000999	0.0022753
RELB	194	1.71	2.22432	0.000999	0.0022753
YBX3	129	1.7	0.333165	0.000999	0.0022753
JUNB	72	1.69	1.94076	0.000999	0.0022753
NFKB2	199	1.67	1.66212	0.000999	0.0022753
VDR	195	1.67	1.56449	0.000999	0.0022753
ZNF267	206	1.67	0.317636	0.000999	0.0022753
ATF5	137	1.65	0.261138	0.000999	0.0022753
SP100	420	1.65	1.17488	0.000999	0.0022753
CEBPB	289	1.63	1.05644	0.000999	0.0022753
FOSL1	226	1.63	-0.183386	0.000999	0.0022753
FOSL2	153	1.63	1.508	0.000999	0.0022753
ARNTL2	156	1.62	-0.277009	0.000999	0.0022753
CEBPZ	413	1.62	-0.537268	0.000999	0.0022753
MTF1	101	1.62	0.729093	0.000999	0.0022753
MXD3	155	1.62	0.338951	0.000999	0.0022753
TRAFD1	99	1.62	1.11693	0.000999	0.0022753
REXO4	69	1.62	0.501073	0.001998	0.0040982
MSC	88	1.61	0.821008	0.000999	0.0022753
ZEB2	53	1.61	-0.410805	0.000999	0.0022753
GMEB2	17	1.6	0.922218	0.018981	0.030053
MSANTD3	146	1.59	-0.68154	0.000999	0.0022753
XBP1	356	1.59	0.351257	0.000999	0.0022753
BHLHE41	134	1.58	1.82072	0.000999	0.0022753
HIVEP2	50	1.58	2.05036	0.000999	0.0022753
KCMF1	120	1.58	-0.3016	0.000999	0.0022753
PLSCR1	95	1.58	2.0092	0.000999	0.0022753
HIF1A	348	1.57	-0.284305	0.000999	0.0022753
PA2G4	826	1.57	-0.433908	0.000999	0.0022753
ZNF207	254	1.57	-0.929062	0.000999	0.0022753
AHCTF1	103	1.56	-0.658008	0.000999	0.0022753
STAT1	196	1.56	2.01722	0.000999	0.0022753
NR3C1	178	1.55	1.44223	0.000999	0.0022753
REL	149	1.55	1.84012	0.000999	0.0022753
CDC5L	207	1.54	-0.434153	0.000999	0.0022753
AHR	135	1.53	1.27345	0.000999	0.0022753
ZNFX1	205	1.53	1.54541	0.000999	0.0022753
MAFG	71	1.52	1.40352	0.000999	0.0022753
NPAS2	159	1.52	0.981686	0.000999	0.0022753
ZNF791	40	1.52	0.943889	0.000999	0.0022753
ZNF598	251	1.5	0.0998002	0.000999	0.0022753
TTF1	36	1.5	-0.525038	0.001998	0.0040982
ADNP2	31	1.5	-0.524472	0.003996	0.0071948
HIVEP3	21	1.5	1.05719	0.010989	0.018156
CREB3	443	1.49	0.76453	0.000999	0.0022753
HMGA1	157	1.49	-0.796086	0.000999	0.0022753
IRF7	143	1.49	1.79638	0.000999	0.0022753
MLX	50	1.49	0.0704025	0.000999	0.0022753
TP53	50	1.49	1.19299	0.000999	0.0022753
SP140L	334	1.48	0.164976	0.000999	0.0022753
UBP1	74	1.48	-0.443109	0.000999	0.0022753
AKAP8	40	1.48	-0.00703153	0.001998	0.0040982
MYPOP	73	1.48	1.00589	0.003996	0.0071948
CEBPD	131	1.47	1.67643	0.000999	0.0022753
ELF4	164	1.47	0.0865155	0.000999	0.0022753
GTF2B	89	1.47	0.392742	0.000999	0.0022753
MAX	228	1.47	0.943959	0.000999	0.0022753
MBD2	387	1.47	-0.529403	0.000999	0.0022753
ZBTB38	218	1.46	0.20045	0.000999	0.0022753
TFE3	127	1.45	1.01487	0.000999	0.0022753
ZNF800	76	1.43	-0.304864	0.000999	0.0022753
RBCK1	296	1.42	1.20193	0.000999	0.0022753
ZNF3	22	1.41	-0.175638	0.024975	0.038695
BBX	239	1.4	0.695101	0.000999	0.0022753
TFDP1	212	1.4	-0.121704	0.000999	0.0022753
DRAP1	343	1.39	0.455636	0.000999	0.0022753
GATAD2A	148	1.38	-0.221318	0.000999	0.0022753
ZNF24	248	1.38	-0.54952	0.000999	0.0022753
SAFB	45	1.38	-0.500542	0.002997	0.0055913
DNMT1	288	1.37	0.245342	0.000999	0.0022753
MTF2	235	1.37	-0.688689	0.000999	0.0022753
ZNF195	80	1.37	-0.833094	0.000999	0.0022753
GTF3A	341	1.36	-0.66654	0.000999	0.0022753
E2F4	153	1.35	0.0889488	0.000999	0.0022753
ZBTB7A	135	1.35	0.410407	0.000999	0.0022753
CHCHD3	168	1.34	-0.645804	0.000999	0.0022753
MLXIP	46	1.34	-0.484835	0.000999	0.0022753
ZNF22	78	1.34	-0.678688	0.001998	0.0040982
JDP2	51	1.33	1.45589	0.02997	0.045459
RELA	336	1.32	0.888289	0.000999	0.0022753
KDM2A	202	1.31	0.60673	0.000999	0.0022753
ETS1	139	1.3	0.0951266	0.000999	0.0022753
BACH1	80	1.3	-0.80814	0.002997	0.0055913
KLF16	97	1.28	1.04922	0.016983	0.027309
BCL6	56	1.27	1.42288	0.018981	0.030053
GPBP1	124	1.26	-0.0813848	0.002997	0.0055913
ZNF511	287	1.23	0.360672	0.000999	0.0022753
ZNF146	128	1.21	-0.628754	0.002997	0.0055913
DR1	111	1.19	-0.649151	0.001998	0.0040982
MYBL2	350	1.19	0.29722	0.001998	0.0040982
HSF1	432	1.16	0.42255	0.000999	0.0022753
NR1H2	337	1.16	0.868147	0.000999	0.0022753
EPAS1	90	1.16	0.977549	0.013986	0.022794
FOXC2	181	1.15	0.20666	0.006993	0.012079
ELK1	96	1.15	0.765621	0.013986	0.022794
FOXH1	146	1.15	-0.113672	0.028971	0.044036
TMF1	234	1.13	0.0554543	0.000999	0.0022753
NFE2L2	96	1.11	0.774549	0.018981	0.030053
REPIN1	212	1.09	-0.0685221	0.000999	0.0022753
PREB	254	1.06	0.223046	0.011988	0.019716
DNTTIP1	216	1.06	0.563801	0.026973	0.041435
NR2F6	190	1.06	1.06398	0.028971	0.044036
YBX1	237	1.02	0.383255	0.006993	0.012079
LCORL	269	0.94	0.235892	0.007992	0.013577
ZNF282	37	0.63	0.795567	0.032967	0.049178
SON	259	-0.91	0.567039	0.014985	0.024313
ZNF687	239	-0.98	0.16769	0.006993	0.012079
ZBED6	137	-0.98	-0.0763974	0.025974	0.039986
PATZ1	228	-0.99	-0.0697928	0.006993	0.012079
ZNF318	124	-0.99	0.584949	0.020979	0.032857
SREBF2	117	-1.02	-0.107885	0.023976	0.037227
ZNF326	169	-1.05	-0.181367	0.006993	0.012079
NFAT5	143	-1.1	-0.171878	0.002997	0.0055913
ZNF721	135	-1.1	0.899746	0.007992	0.013577
DEAF1	203	-1.15	-0.559772	0.006993	0.012079
SALL3	61	-1.18	0.665192	0.027972	0.042788
CREB3L1	262	-1.19	-0.833802	0.000999	0.0022753
HES6	128	-1.19	-0.357917	0.001998	0.0040982
ZNF580	276	-1.19	-0.111895	0.001998	0.0040982
SOX11	108	-1.19	0.727394	0.002997	0.0055913
ZNF302	129	-1.19	0.255004	0.002997	0.0055913
ZNF226	84	-1.21	0.455461	0.008991	0.015167
ZNF827	180	-1.23	0.266039	0.000999	0.0022753
ZNF419	144	-1.23	-0.106505	0.001998	0.0040982
HSF2	161	-1.23	1.69051	0.002997	0.0055913
ZNF292	565	-1.24	0.263726	0.000999	0.0022753
ZNF91	186	-1.24	0.24802	0.000999	0.0022753
ZNF629	119	-1.24	-0.57765	0.001998	0.0040982
BAZ2B	629	-1.25	0.316476	0.000999	0.0022753
ASH1L	216	-1.26	0.205392	0.000999	0.0022753
CREBZF	275	-1.26	-0.154734	0.000999	0.0022753
ZBED5	114	-1.26	-0.0524371	0.000999	0.0022753
ZNF507	83	-1.26	1.21551	0.016983	0.027309
ZNF397	244	-1.27	0.114314	0.000999	0.0022753
ASCL1	92	-1.29	0.394212	0.000999	0.0022753
NCOA2	163	-1.29	-0.146002	0.000999	0.0022753
ZNF605	358	-1.29	0.440641	0.000999	0.0022753
NACC2	136	-1.29	-0.859999	0.001998	0.0040982
FOXJ1	138	-1.29	0.082424	0.002997	0.0055913
SIX1	75	-1.29	0.0905999	0.003996	0.0071948
ZBTB22	259	-1.3	-0.376926	0.000999	0.0022753
RFX3	345	-1.31	0.0150519	0.000999	0.0022753
MEF2D	96	-1.31	-0.747383	0.002997	0.0055913
ZNF48	52	-1.31	0.103927	0.004995	0.0088827
REST	28	-1.31	0.500723	0.028971	0.044036
USF2	360	-1.32	-0.707452	0.000999	0.0022753
FOXD1	81	-1.32	-0.0111018	0.001998	0.0040982
ZBTB10	91	-1.32	0.608611	0.002997	0.0055913
ZFP62	68	-1.33	0.897019	0.00999	0.016658
TEAD2	42	-1.34	-0.0437695	0.003996	0.0071948
NFATC4	383	-1.35	-0.238496	0.000999	0.0022753
PURA	189	-1.35	0.382454	0.000999	0.0022753
ZNF462	201	-1.35	-0.0758825	0.000999	0.0022753
ZNF322	54	-1.35	0.563788	0.003996	0.0071948
ZNF768	31	-1.35	0.112498	0.01998	0.03136
ARID2	161	-1.36	0.477518	0.000999	0.0022753
ZNF260	231	-1.36	0.621154	0.000999	0.0022753
SOX8	102	-1.36	-0.0806991	0.001998	0.0040982
ZNF500	234	-1.37	-0.198602	0.000999	0.0022753
SALL1	49	-1.37	-0.444715	0.003996	0.0071948
ZHX1	60	-1.37	-0.0310332	0.003996	0.0071948
ZNF444	81	-1.38	-0.295396	0.000999	0.0022753
ZNF618	82	-1.38	-0.168057	0.000999	0.0022753
SIX4	64	-1.38	-1.01367	0.002997	0.0055913
ZNF32	67	-1.38	-0.519476	0.003996	0.0071948
WIZ	156	-1.39	-0.176415	0.000999	0.0022753
ZNF358	169	-1.39	-0.530005	0.002997	0.0055913
BPTF	379	-1.4	0.756354	0.000999	0.0022753
ZNF621	231	-1.4	0.43772	0.000999	0.0022753
ZNF853	186	-1.4	-0.905485	0.000999	0.0022753
ANKZF1	147	-1.41	-0.370458	0.000999	0.0022753
USF3	262	-1.41	0.138799	0.000999	0.0022753
ZBED3	70	-1.41	0.14892	0.000999	0.0022753
CIC	363	-1.42	-0.267439	0.000999	0.0022753
JRK	76	-1.42	0.836042	0.000999	0.0022753
NR2C1	271	-1.42	0.683891	0.000999	0.0022753
PHF21A	98	-1.42	0.328972	0.000999	0.0022753
POU2F1	297	-1.42	0.32169	0.000999	0.0022753
SOX2	341	-1.42	-0.17224	0.000999	0.0022753
MXD4	469	-1.43	-0.323069	0.000999	0.0022753
SP3	90	-1.43	0.567591	0.000999	0.0022753
ZNF445	314	-1.43	0.327732	0.000999	0.0022753
POU3F4	49	-1.44	1.26816	0.00999	0.016658
AEBP1	119	-1.45	-1.05936	0.000999	0.0022753
GATAD2B	416	-1.45	0.0133637	0.000999	0.0022753
GLI3	113	-1.45	-0.159681	0.000999	0.0022753
ZNF236	214	-1.45	0.287905	0.000999	0.0022753
ZNF33B	172	-1.45	0.667102	0.000999	0.0022753
MTERF4	24	-1.45	-0.81515	0.010989	0.018156
AEBP2	38	-1.45	0.734843	0.022977	0.035908
NFIX	231	-1.46	-0.710794	0.000999	0.0022753
PAX6	138	-1.46	-0.530538	0.000999	0.0022753
ZBTB4	422	-1.46	-0.292669	0.000999	0.0022753
ZBTB8A	57	-1.46	0.863744	0.000999	0.0022753
ZFP82	47	-1.46	0.227472	0.000999	0.0022753
ZNF428	236	-1.46	-0.196501	0.000999	0.0022753
ZNF814	59	-1.46	-0.68283	0.000999	0.0022753
GLMP	134	-1.47	-0.465762	0.000999	0.0022753
ZEB1	109	-1.47	0.617372	0.000999	0.0022753
NFIB	35	-1.47	-0.170712	0.002997	0.0055913
POU3F3	45	-1.47	0.299024	0.003996	0.0071948
HMGN3	131	-1.48	0.219516	0.000999	0.0022753
RBSN	111	-1.48	-0.567913	0.000999	0.0022753
THAP5	92	-1.48	1.39502	0.000999	0.0022753
THYN1	50	-1.48	-0.159005	0.000999	0.0022753
ZSCAN18	211	-1.48	-0.423685	0.000999	0.0022753
AHDC1	146	-1.49	-0.586626	0.000999	0.0022753
MECP2	134	-1.49	-0.241768	0.000999	0.0022753
NPAS3	265	-1.49	-0.583616	0.000999	0.0022753
SMAD5	86	-1.49	1.76032	0.000999	0.0022753
ZNF160	48	-1.49	0.46081	0.000999	0.0022753
JAZF1	50	-1.49	-0.864169	0.003996	0.0071948
RFX1	32	-1.49	0.0783923	0.003996	0.0071948
ADNP	55	-1.5	1.43283	0.000999	0.0022753
CXXC5	79	-1.5	-0.709834	0.000999	0.0022753
NCOA1	320	-1.5	0.244447	0.000999	0.0022753
ZNF532	214	-1.5	0.161835	0.000999	0.0022753
ELF2	94	-1.51	0.347568	0.000999	0.0022753
HIC2	110	-1.51	0.718941	0.000999	0.0022753
ZNF711	128	-1.51	-1.21788	0.000999	0.0022753
KAT7	85	-1.52	0.375495	0.000999	0.0022753
SALL2	520	-1.52	-0.440275	0.000999	0.0022753
ZNF277	32	-1.53	0.395222	0.003996	0.0071948
GLIS2	193	-1.54	-0.42715	0.000999	0.0022753
ZNF181	133	-1.54	0.615005	0.000999	0.0022753
ZNF579	43	-1.54	-1.1413	0.003996	0.0071948
CREBL2	102	-1.55	-0.108645	0.000999	0.0022753
SGSM2	604	-1.55	-0.620787	0.000999	0.0022753
THAP8	145	-1.55	-0.661668	0.000999	0.0022753
ZNF84	224	-1.55	0.530164	0.000999	0.0022753
ZFHX3	33	-1.55	0.101188	0.002997	0.0055913
ARNT2	356	-1.56	-0.724394	0.000999	0.0022753
DBP	506	-1.56	-0.461373	0.000999	0.0022753
GTF2I	69	-1.56	0.970772	0.000999	0.0022753
TCF7L2	90	-1.56	-0.456685	0.000999	0.0022753
THRA	555	-1.56	-0.33287	0.000999	0.0022753
TSC22D1	208	-1.56	0.143884	0.000999	0.0022753
MNT	117	-1.57	-0.251707	0.000999	0.0022753
ZKSCAN1	297	-1.57	0.436895	0.000999	0.0022753
IKZF4	160	-1.58	0.261932	0.000999	0.0022753
SOX12	334	-1.58	0.713505	0.000999	0.0022753
ARHGAP35	116	-1.59	-0.226495	0.000999	0.0022753
HMBOX1	79	-1.59	0.210485	0.000999	0.0022753
NFIA	291	-1.59	-0.134643	0.000999	0.0022753
PLAG1	39	-1.59	-0.881221	0.000999	0.0022753
POU3F2	191	-1.59	0.418809	0.000999	0.0022753
TCF4	198	-1.59	0.194929	0.000999	0.0022753
ZBTB18	85	-1.59	-0.112473	0.000999	0.0022753
ZNF652	56	-1.59	-0.178201	0.000999	0.0022753
ATF7	75	-1.6	-0.0312157	0.000999	0.0022753
HIF3A	103	-1.6	0.011648	0.000999	0.0022753
SETBP1	464	-1.6	-0.00420309	0.000999	0.0022753
TERF1	52	-1.6	1.57851	0.000999	0.0022753
ZNF664	62	-1.6	0.686068	0.000999	0.0022753
MXI1	427	-1.61	0.067042	0.000999	0.0022753
ZBTB44	173	-1.61	0.415624	0.000999	0.0022753
ZNF362	124	-1.61	0.10653	0.000999	0.0022753
FAM200B	39	-1.61	0.852386	0.002997	0.0055913
PRDM16	33	-1.62	-1.23443	0.000999	0.0022753
SOX4	262	-1.62	0.496954	0.000999	0.0022753
ZFP90	61	-1.62	0.513833	0.000999	0.0022753
ZNF423	123	-1.62	-0.55942	0.000999	0.0022753
ZNF703	70	-1.62	-0.326601	0.000999	0.0022753
KLF12	121	-1.63	1.8919	0.000999	0.0022753
SOX21	91	-1.63	-0.141143	0.000999	0.0022753
SOX6	235	-1.63	-0.287444	0.000999	0.0022753
ZHX3	106	-1.63	-0.166222	0.000999	0.0022753
SREBF1	22	-1.63	-0.395104	0.005994	0.010581
FOXN3	70	-1.64	-0.307118	0.000999	0.0022753
SOX9	219	-1.65	-0.126278	0.000999	0.0022753
TSHZ1	52	-1.65	-0.529021	0.000999	0.0022753
ZNF395	103	-1.65	0.942349	0.000999	0.0022753
IRX5	32	-1.66	1.51003	0.000999	0.0022753
KDM5B	68	-1.66	0.209191	0.000999	0.0022753
SKI	46	-1.66	-0.231227	0.000999	0.0022753
ZNF677	43	-1.66	0.474676	0.000999	0.0022753
RXRA	79	-1.67	-0.42276	0.000999	0.0022753
TCF7L1	48	-1.67	0.0404429	0.000999	0.0022753
FOXP1	71	-1.68	-0.60896	0.000999	0.0022753
BNC2	52	-1.69	-0.971564	0.000999	0.0022753
ZNF512	92	-1.69	0.601331	0.000999	0.0022753
NR2F1	95	-1.7	0.157099	0.000999	0.0022753
ZNF436	119	-1.7	-0.271642	0.000999	0.0022753
DPF3	43	-1.72	-0.574736	0.000999	0.0022753
TCF12	149	-1.72	0.364971	0.000999	0.0022753
ETV1	74	-1.73	1.15474	0.000999	0.0022753
PBX3	54	-1.73	1.5805	0.000999	0.0022753
ZNF385D	97	-1.73	-0.775497	0.000999	0.0022753
MAF	136	-1.74	-0.435104	0.000999	0.0022753
ZIC1	30	-1.74	-0.500773	0.000999	0.0022753
HES1	30	-1.85	0.483784	0.000999	0.0022753
