## Supplementary Table 5 for "CRISPRi screens in human astrocytes elucidate regulators of distinct inflammatory reactive states"

### Sheet: Fig. 4a IRAS1 MSigDB
Term	P-value	Adjusted P-value	Odds Ratio	Combined Score	Overlapping Genes
TNF-alpha Signaling via NF-kB	1.25604e-24	5.14978e-23	19.4912	1072.68	CSF2;SDC4;SERPINE1;TNC;TNFAIP2;IRS2;CXCL1;CXCL2;AREG;MAP3K8;PHLDA2;ICOSLG;IER3;KLF10;IL15RA;GCH1;RIPK2;DUSP1;CCL20;LIF;PLAUR;G0S2;CFLAR;ATP2B1;EIF1;IL1B;REL;HBEGF
Inflammatory Response	4.37035e-16	8.95921e-15	13.4669	476.278	IL15RA;CD82;GCH1;RIPK2;CCL20;RGS16;SERPINE1;SLC11A2;LPAR1;LIF;PLAUR;ADM;NMI;ATP2B1;SLC7A2;RNF144B;CCL7;IL1B;ICOSLG;CHST2;HBEGF
mTORC1 Signaling	1.00444e-10	1.37273e-09	9.69565	223.208	HSPA9;PSMD12;SDF2L1;TOMM40;TFRC;PNO1;GBE1;CCT6A;PFKL;UFM1;SERP1;PSMB5;P4HA1;ETF1;EEF1E1;CTSC
Hypoxia	5.50922e-07	4.51756e-06	6.95745	100.268	PFKL;SDC4;P4HA1;CAVIN1;DUSP1;GBE1;SERPINE1;PLAUR;IRS2;ADM;CHST2;IER3
Epithelial Mesenchymal Transition	5.50922e-07	4.51756e-06	6.95745	100.268	GLIPR1;SDC4;TNFRSF12A;IGFBP4;BDNF;SERPINE1;TFPI2;TNC;CALU;PLAUR;CXCL1;AREG
IL-6/JAK/STAT3 Signaling	1.90579e-06	1.30229e-05	10.858	143.007	IL15RA;CSF2;SOCS1;TNFRSF12A;CCL7;IL1B;CXCL1;MAP3K8
Myc Targets V1	3.84565e-06	1.75191e-05	6.30854	78.6585	CCT2;NPM1;SSB;NOP16;PSMA1;ETF1;PA2G4;ABCE1;SRSF7;RAN;GNL3
Allograft Rejection	3.84565e-06	1.75191e-05	6.30854	78.6585	SRGN;IL11;NPM1;SOCS1;CCL7;RIPK2;IL1B;LIF;DEGS1;ABCE1;ICOSLG
KRAS Signaling Up	3.84565e-06	1.75191e-05	6.30854	78.6585	HSD11B1;CSF2;GYPC;CCL20;IL1B;RGS16;LIF;PLAUR;G0S2;MMP10;HBEGF
Myc Targets V2	1.9349e-05	7.93309e-05	12.2556	133.008	NPM1;NOP16;NDUFAF4;IMP4;PA2G4;GNL3
IL-2/STAT5 Signaling	0.000134626	0.000477718	5.078	45.2602	CSF2;SOCS1;P4HA1;RGS16;ST3GAL4;LIF;SLC39A8;MAP3K8;CKAP4
p53 Pathway	0.00013982	0.000477718	5.05115	44.8298	PLK3;SOCS1;CD82;RRAD;ZBTB16;RGS16;LIF;IER3;HBEGF
Complement	0.000716603	0.00226005	4.44203	32.1647	C3;CPM;SERPINE1;FDX1;TFPI2;PLAUR;CXCL1;CTSC
Fatty Acid Metabolism	0.000848541	0.00248501	4.92568	34.8344	HSP90AA1;ACSL1;ACSL5;G0S2;ACSL4;MGLL;PTS
UV Response Dn	0.0027004	0.00738109	4.59794	27.1939	BDNF;DUSP1;SERPINE1;LPAR1;ATP2B1;MGLL
Adipogenesis	0.00325166	0.00784224	3.84554	22.0295	C3;PFKL;CAVIN1;GBE1;SQOR;YWHAG;MGLL
Interferon Gamma Response	0.00325166	0.00784224	3.84554	22.0295	IL15RA;SOCS1;CCL7;GCH1;RIPK2;TNFAIP2;NMI
Apoptosis	0.00466943	0.0106359	4.09011	21.9505	TNFRSF12A;GCH1;IL1B;ETF1;CFLAR;IER3
Coagulation	0.0107453	0.0231873	3.95541	17.931	C3;ARF4;SERPINE1;TFPI2;MMP10
Estrogen Response Early	0.012898	0.0240372	3.26139	14.1893	KLF10;SVIL;IGFBP4;AREG;TSKU;SLC7A2
Glycolysis	0.012898	0.0240372	3.26139	14.1893	P4HA1;PGAM1;IRS2;SLC16A3;CHST2;IER3
heme Metabolism	0.012898	0.0240372	3.26139	14.1893	SLC22A4;C3;SLC25A37;TFRC;GYPC;SLC11A2
UV Response Up	0.0183348	0.0326838	3.43487	13.7359	TFRC;GCH1;RRAD;NPTX2;CXCL2
Xenobiotic Metabolism	0.0440299	0.0752177	2.68929	8.39835	HSD11B1;GCH1;IGFBP4;SERPINE1;PTS
Protein Secretion	0.065138	0.106826	3.36491	9.1904	TMX1;BNIP3;CTSC
Pperoxisome	0.0786335	0.123999	3.09712	7.87585	ACSL1;ACSL5;ACSL4
TGF-beta Signaling	0.0949059	0.139311	3.99919	9.41757	KLF10;SERPINE1
Unfolded Protein Response	0.0951389	0.139311	2.84242	6.68657	HSPA9;NPM1;SERP1
E2F Targets	0.126883	0.179386	2.12896	4.39523	TFRC;PA2G4;LYAR;RAN
Cholesterol Homeostasis	0.15874	0.216945	2.88538	5.3105	TNFRSF12A;PLAUR
Interferon Alpha Response	0.238755	0.315773	2.18427	3.12856	RIPK2;NMI
Androgen Response	0.249408	0.319555	2.11708	2.93991	ACTN1;PA2G4
Bile Acid Metabolism	0.292078	0.343317	1.88498	2.31991	ACSL1;ACSL5
Estrogen Response Late	0.301449	0.343317	1.58013	1.89482	IGFBP4;TFPI2;AREG
Myogenesis	0.301449	0.343317	1.58013	1.89482	SVIL;ACSL1;HBEGF
Oxidative Phosphorylation	0.301449	0.343317	1.58013	1.89482	HSPA9;FDX1;CYCS
Apical Surface	0.346164	0.383587	2.40655	2.55297	PLAUR
Reactive Oxygen Species Pathway	0.377021	0.406786	2.15532	2.10242	GLRX2
Apical Junction	0.57445	0.588811	1.04253	0.577919	ACTN1;RAC2
KRAS Signaling Dn	0.57445	0.588811	1.04253	0.577919	ZBTB16;CHST2
Mitotic Spindle	0.85474	0.85474	0.518536	0.0813882	CDC42EP2

### Sheet: Fig. 4a IRAS2 MSigDB
Term	P-value	Adjusted P-value	Odds Ratio	Combined Score	Overlapping Genes
Interferon Gamma Response	3.09957e-15	1.02286e-13	28.5848	954.946	VCAM1;C1S;C1R;MVP;MX1;SPPL2A;IFIT3;IL18BP;CXCL10;SOCS3;CXCL11;PLSCR1;CASP1;FAS
Interferon Alpha Response	1.04004e-09	1.71607e-08	30.7555	636.147	CXCL10;CXCL11;PLSCR1;C1S;MX1;CASP1;CD47;IFIT3
TNF-alpha Signaling via NF-kB	1.88913e-08	2.07804e-07	16.321	290.262	CXCL10;SOCS3;CXCL11;KYNU;NFKBIE;SQSTM1;JUNB;PNRC1;B4GALT5
IL-6/JAK/STAT3 Signaling	4.19289e-07	3.45913e-06	24.5099	359.92	CXCL10;SOCS3;CXCL11;IL3RA;FAS;LTB
Complement	5.1175e-05	0.000337755	10.1753	100.534	PLSCR1;C1S;C1R;KYNU;CASP1;CTSH
IL-2/STAT5 Signaling	0.000506684	0.00278676	8.34038	63.2836	CXCL10;PLSCR1;SYNGR2;IL3RA;LTB
Coagulation	0.00112288	0.00529358	9.53298	64.7466	C1S;C1R;CTSH;RAC1
Apoptosis	0.00197833	0.0081606	8.12698	50.5945	CASP1;FAS;HSPB1;SQSTM1
Epithelial Mesenchymal Transition	0.00431278	0.0158135	6.49704	35.384	VCAM1;FAS;COLGALT1;LOXL1
PI3K/AKT/mTOR Signaling	0.0050625	0.0167063	9.25864	48.9402	ITPR2;RAC1;SQSTM1
UV Response Up	0.0153961	0.0461883	6.0765	25.3611	SQSTM1;JUNB;GRINA
Cholesterol Homeostasis	0.0248719	0.0670631	8.62066	31.8449	PLSCR1;PNRC1
p53 Pathway	0.028451	0.0670631	4.77085	16.9822	PERP;CASP1;FAS
Allograft Rejection	0.028451	0.0670631	4.77085	16.9822	FAS;LTB;CD47
DNA Repair	0.087858	0.193288	4.17779	10.1605	SDCBP;EDF1
Apical Surface	0.135494	0.211859	7.11664	14.225	HSPB1
Hypoxia	0.141239	0.211859	3.1149	6.09679	STC2;PNRC1
Myogenesis	0.141239	0.211859	3.1149	6.09679	SYNGR2;STC2
mTORC1 Signaling	0.141239	0.211859	3.1149	6.09679	FKBP2;SQSTM1
Inflammatory Response	0.141239	0.211859	3.1149	6.09679	CXCL10;CXCL11
Xenobiotic Metabolism	0.141239	0.211859	3.1149	6.09679	KYNU;FAS
heme Metabolism	0.141239	0.211859	3.1149	6.09679	SDCBP;RNF19A
Reactive Oxygen Species Pathway	0.149697	0.214782	6.37372	12.1046	JUNB
TGF-beta Signaling	0.16367	0.225046	5.77097	10.4449	JUNB
Pperoxisome	0.291536	0.384828	2.96206	3.65101	MVP
Unfolded Protein Response	0.312413	0.396525	2.7228	3.16778	STC2
Estrogen Response Early	0.485421	0.485421	1.52571	1.10269	STC2
Estrogen Response Late	0.485421	0.485421	1.52571	1.10269	PERP
Apical Junction	0.485421	0.485421	1.52571	1.10269	VCAM1
Oxidative Phosphorylation	0.485421	0.485421	1.52571	1.10269	ATP5ME
Glycolysis	0.485421	0.485421	1.52571	1.10269	STC2
KRAS Signaling Up	0.485421	0.485421	1.52571	1.10269	CXCL10
KRAS Signaling Dn	0.485421	0.485421	1.52571	1.10269	MX1

### Sheet: Fig. 4a IRAS1 TRRUST
Term	P-value	Adjusted P-value	Odds Ratio	Combined Score	Overlapping Genes
RELA human	2.30871e-07	2.18677e-05	5.78464	88.3974	CSF2;RIPK2;CCL20;SERPINE1;TNC;PLAUR;CXCL1;CFLAR;CXCL2;CXCL5;IL1B;LCN2;SAA2;IER3;HBEGF
NFKB1 human	2.51353e-07	2.18677e-05	5.74388	87.2863	CSF2;RIPK2;CCL20;SERPINE1;TFPI2;TNC;PLAUR;CXCL1;CFLAR;CXCL2;CXCL5;IL1B;LCN2;IER3;HBEGF
NFKB1 mouse	5.50922e-07	3.19535e-05	6.95745	100.268	CSF2;RIPK2;DUSP1;CCL20;IL1B;LIF;LCN2;REL;PLAUR;CXCL1;CFLAR;CXCL2
JUN mouse	3.94008e-05	0.00171394	6.95829	70.569	IL11;CSF2;IL1B;SERPINE1;PLAUR;CXCL1;CXCL2;SLC39A14
CEBPD human	0.000536329	0.0165252	22.4422	169.007	C3;CCL20;CXCL1
EGR1 mouse	0.000603248	0.0165252	7.99789	59.2898	SOCS1;IL1B;BNIP3;SERPINE1;CXCL2
SP1 human	0.000664805	0.0165252	3.06151	22.3981	IGFBP4;SERPINE1;TFPI2;TNC;PLAUR;IRS2;CXCL1;AREG;CXCL5;SOCS1;P4HA1;SLC39A8;HBEGF
TRP53 mouse	0.00117224	0.0233293	4.64649	31.3584	PLK3;GLIPR1;DUSP1;PAPPA;SERPINE1;LIF;AFP
HIF1A human	0.00122631	0.0233293	6.76333	45.3397	SOCS1;TFRC;BNIP3;SERPINE1;HBEGF
FOXP2 human	0.00134077	0.0233293	52.1158	344.721	SRPX2;PLAUR
JUND mouse	0.00186522	0.0295044	41.6905	261.999	IL11;CYR61
STAT3 human	0.00251852	0.0365185	4.66603	27.9219	IL11;SOCS1;PSMB5;CFLAR;CYR61;MMP10
ZNF148 human	0.00315732	0.0422596	29.7759	171.451	IRS2;CXCL5
NFIL3 human	0.00392179	0.0454928	26.0526	144.363	IL1B;AREG
NFKB2 mouse	0.00392179	0.0454928	26.0526	144.363	CSF2;REL
IRF8 human	0.00476313	0.0517991	23.1567	123.816	IL1B;CFLAR
NR4A2 mouse	0.00567981	0.0581345	20.84	107.76	GCH1;TNC
PPARA human	0.00617454	0.0596872	8.71781	44.3503	ACSL1;SERPINE1;G0S2
CEBPB mouse	0.00759513	0.0695554	8.04599	39.2664	IL1B;SERPINE1;CYR61
JUNB human	0.00886689	0.0771419	16.0283	75.7408	CD82;IL1B
HMGA1 human	0.0113412	0.09397	13.8898	62.2169	IL1B;CXCL1
NR0B2 mouse	0.014082	0.105724	12.2545	52.2392	SERPINE1;NPAS2
GLI1 human	0.014082	0.105724	12.2545	52.2392	SOCS1;CYR61
JUN human	0.0145829	0.105724	3.65122	15.437	CSF2;CD82;IL1B;TNC;PLAUR
VHL human	0.0155488	0.105724	11.5731	48.1877	KLF10;TFRC
MYC human	0.0157978	0.105724	4.36879	18.1213	TFRC;ST3GAL4;CFLAR;IER3
AHR human	0.0186688	0.112013	10.4147	41.46	IL1B;MFSD2A
ATM human	0.0186688	0.112013	10.4147	41.46	DUSP1;CFLAR
REL human	0.0186688	0.112013	10.4147	41.46	IL1B;IER3
CEBPB human	0.0199744	0.11405	5.50014	21.5237	IL1B;SAA2;ADM
IRF8 mouse	0.0203193	0.11405	9.9183	38.6435	IL1B;CFLAR
TP53 human	0.0211608	0.115008	3.30424	12.7399	PLK3;CD82;DUSP1;AFP;IER3
CEBPA mouse	0.0220284	0.115008	9.46699	36.1206	ZBTB16;CFLAR
SP3 human	0.0235873	0.115008	3.84521	14.4082	IGFBP4;PLAUR;ETF1;HBEGF
PARP1 human	0.0237948	0.115008	9.05492	33.8499	SERPINE1;CXCL1
PGR human	0.0237948	0.115008	9.05492	33.8499	DUSP1;IRS2
SMAD4 human	0.0256173	0.120471	8.67719	31.7975	SERPINE1;TNC
YY1 mouse	0.0274947	0.122669	8.32968	29.9349	RGS16;SERPINE1
NFIC human	0.0274947	0.122669	8.32968	29.9349	TFPI2;IRS2
RELA mouse	0.0293591	0.127712	3.58083	12.6337	RIPK2;CCL20;MAP3K8;CFLAR
TFAP2A human	0.0309201	0.131222	4.60784	16.0185	CD82;PLAUR;ADM
SMAD3 human	0.0355291	0.143769	7.17931	23.9603	SERPINE1;TNC
HSF1 human	0.0355291	0.143769	7.17931	23.9603	IL1B;SERPINE1
ETS2 human	0.0376631	0.145631	6.93965	22.7556	CSF2;TNC
LEF1 mouse	0.0376631	0.145631	6.93965	22.7556	CCL7;ZBTB16
ETS1 human	0.040491	0.153161	4.12114	13.2152	CSF2;TNC;MMP10
STAT6 human	0.0466667	0.170901	6.12198	18.7622	SOCS1;DUSP1
STAT1 human	0.0471451	0.170901	3.86577	11.8081	HSP90AA1;IL1B;LCN2
PITX3 mouse	0.0562418	0.186279	20.7361	59.6805	BDNF
FOXO4 human	0.0562418	0.186279	20.7361	59.6805	PSMD11
GTF2IRD1 mouse	0.0562418	0.186279	20.7361	59.6805	CCL7
RUNX1 human	0.0563676	0.186279	5.47645	15.7495	SLC22A4;CSF2
YY1 human	0.0573023	0.186279	3.557	10.1709	TFRC;IL1B;GBP1
MEF2A mouse	0.0653046	0.186279	17.2792	47.1497	MMP10
NCOA3 human	0.0653046	0.186279	17.2792	47.1497	MMP10
NCOR1 human	0.0653046	0.186279	17.2792	47.1497	G0S2
CTCF mouse	0.0653046	0.186279	17.2792	47.1497	CSF2
NR3C2 human	0.0653046	0.186279	17.2792	47.1497	LCN2
HOXA1 human	0.0653046	0.186279	17.2792	47.1497	IER3
ING1 human	0.0653046	0.186279	17.2792	47.1497	AFP
KLF10 human	0.0653046	0.186279	17.2792	47.1497	SERPINE1
DMTF1 mouse	0.0742808	0.201193	14.81	38.5046	AREG
FOXF2 human	0.0742808	0.201193	14.81	38.5046	MT1F
FOXG1 mouse	0.0742808	0.201193	14.81	38.5046	SERPINE1
SIRT1 human	0.0776045	0.201193	4.5222	11.5593	IL1B;CFLAR
NCOA3 mouse	0.0831712	0.201193	12.9581	32.2249	NPAS2
EGR2 human	0.0831712	0.201193	12.9581	32.2249	LIF
FOSL1 human	0.0831712	0.201193	12.9581	32.2249	PLAUR
FOXO3 mouse	0.0831712	0.201193	12.9581	32.2249	LCN2
GFI1B mouse	0.0831712	0.201193	12.9581	32.2249	SOCS1
JUNB mouse	0.0831712	0.201193	12.9581	32.2249	SERPINE1
PPARG mouse	0.0832524	0.201193	4.33333	10.7721	CSF2;SERPINE1
NR4A1 mouse	0.0919767	0.202582	11.5177	27.4839	SERPINE1
EPAS1 human	0.0919767	0.202582	11.5177	27.4839	SERPINE1
FOXA1 mouse	0.0919767	0.202582	11.5177	27.4839	AFP
GATA2 mouse	0.0919767	0.202582	11.5177	27.4839	CSF2
GFI1 mouse	0.0919767	0.202582	11.5177	27.4839	ZBTB16
SNAI1 human	0.0919767	0.202582	11.5177	27.4839	HBEGF
SPDEF human	0.0919767	0.202582	11.5177	27.4839	PLAUR
MEF2A human	0.100698	0.208589	10.3654	23.7952	MMP10
ID1 mouse	0.100698	0.208589	10.3654	23.7952	REL
ID2 mouse	0.100698	0.208589	10.3654	23.7952	ZBTB16
IRF4 mouse	0.100698	0.208589	10.3654	23.7952	IL1B
KLF5 mouse	0.100698	0.208589	10.3654	23.7952	SERPINE1
BRCA1 human	0.103933	0.212758	3.78048	8.55903	CXCL1;AREG
ARNTL mouse	0.109336	0.218672	9.42266	20.8554	CXCL5
IKBKB mouse	0.109336	0.218672	9.42266	20.8554	CXCL2
EPAS1 mouse	0.117892	0.221207	8.637	18.4658	SERPINE1
FLI1 mouse	0.117892	0.221207	8.637	18.4658	CYR61
HDAC7 human	0.117892	0.221207	8.637	18.4658	MMP10
KAT2B human	0.117892	0.221207	8.637	18.4658	NPAS2
SP1 mouse	0.119129	0.221207	1.97185	4.19521	CSF2;SERPINE1;RAC2;PLAUR;ACSL4
USF2 mouse	0.126365	0.221207	7.97221	16.4911	BDNF
NF1 human	0.126365	0.221207	7.97221	16.4911	AFP
NFATC1 mouse	0.126365	0.221207	7.97221	16.4911	CSF2
EGR2 mouse	0.126365	0.221207	7.97221	16.4911	ZBTB16
PAX2 mouse	0.126365	0.221207	7.97221	16.4911	SFRP2
USF1 human	0.129043	0.221207	3.29908	6.75524	P4HA1;SERPINE1
PPARG human	0.132275	0.221207	3.24737	6.56902	SERPINE1;CFLAR
TBP human	0.134758	0.221207	7.40239	14.8364	IGFBP4
BCL3 mouse	0.134758	0.221207	7.40239	14.8364	TNFRSF12A
CLOCK mouse	0.134758	0.221207	7.40239	14.8364	SERPINE1
NR4A1 human	0.134758	0.221207	7.40239	14.8364	SERPINE1
FOSL2 human	0.134758	0.221207	7.40239	14.8364	PLAUR
REST mouse	0.134758	0.221207	7.40239	14.8364	BDNF
HOXA10 human	0.134758	0.221207	7.40239	14.8364	IL11
E2F1 human	0.138418	0.225091	2.38422	4.71475	DUSP1;IL1B;SERPINE1
ATF3 human	0.143071	0.228388	6.90855	13.4331	CD82
GTF2I mouse	0.143071	0.228388	6.90855	13.4331	CCL7
NR1H3 mouse	0.151304	0.239335	6.47644	12.2305	MAP3K8
GLI2 human	0.159458	0.24773	6.09516	11.1906	SOCS1
HDAC9 human	0.159458	0.24773	6.09516	11.1906	CFLAR
TCF4 mouse	0.167535	0.249154	5.75625	10.2839	PLAUR
NFKBIA human	0.167535	0.249154	5.75625	10.2839	IL1B
ESR2 human	0.167535	0.249154	5.75625	10.2839	SERPINE1
SMAD2 mouse	0.167535	0.249154	5.75625	10.2839	AFP
KLF4 mouse	0.167535	0.249154	5.75625	10.2839	SERPINE1
ARNT human	0.175534	0.252719	5.45302	9.48783	MFSD2A
USF1 mouse	0.175534	0.252719	5.45302	9.48783	BDNF
KLF6 human	0.175534	0.252719	5.45302	9.48783	TFPI2
STAT3 mouse	0.175741	0.252719	2.69733	4.68997	CCL20;LIF
NFATC2 mouse	0.183457	0.259524	5.1801	8.7843	CSF2
HIF1A mouse	0.183457	0.259524	5.1801	8.7843	SERPINE1
ETV4 human	0.191304	0.268442	4.93318	8.15896	PLAUR
NANOG human	0.199076	0.274914	4.70871	7.60019	AFP
FOXM1 mouse	0.199076	0.274914	4.70871	7.60019	LIF
ATF1 human	0.206773	0.278397	4.50376	7.09851	PLAUR
FOXO1 human	0.206773	0.278397	4.50376	7.09851	IRS2
EGR1 human	0.206985	0.278397	2.41395	3.80224	TFPI2;PLAUR
CREBBP human	0.214398	0.278397	4.31588	6.64613	CSF2
CREM human	0.214398	0.278397	4.31588	6.64613	DUSP1
IRF1 mouse	0.214398	0.278397	4.31588	6.64613	SOCS1
SRF human	0.214398	0.278397	4.31588	6.64613	SERPINE1
STAT5A mouse	0.214398	0.278397	4.31588	6.64613	CSF2
NR1I2 human	0.221949	0.286067	4.14304	6.23655	TNFRSF12A
SREBF1 human	0.229428	0.293533	3.98349	5.86436	IRS2
MEF2C mouse	0.236835	0.298618	3.83576	5.52499	SFRP2
REL mouse	0.236835	0.298618	3.83576	5.52499	IL1B
LEF1 human	0.244172	0.305654	3.69858	5.21456	CCL7
CTCF human	0.251438	0.310286	3.57086	4.92978	CSF2
RUNX3 human	0.251438	0.310286	3.57086	4.92978	CFLAR
CREB1 mouse	0.258635	0.316919	3.45166	4.6678	ACSL4
ATF2 human	0.265763	0.321131	3.34015	4.42619	DUSP1
REST human	0.265763	0.321131	3.34015	4.42619	BDNF
JUND human	0.279816	0.333479	3.13739	3.99586	PLAUR
STAT1 mouse	0.279816	0.333479	3.13739	3.99586	SOCS1
POU2F1 human	0.307123	0.361077	2.79765	3.30265	SDC4
GATA3 human	0.307123	0.361077	2.79765	3.30265	CXCL1
EZH2 human	0.320388	0.364363	2.65391	3.02075	POLR3D
FOXA2 mouse	0.320388	0.364363	2.65391	3.02075	CCL20
SMAD4 mouse	0.320388	0.364363	2.65391	3.02075	AFP
KLF4 human	0.320388	0.364363	2.65391	3.02075	IL1B
SPI1 mouse	0.320388	0.364363	2.65391	3.02075	IL1B
CREBBP mouse	0.326925	0.369383	2.58743	2.89281	NPAS2
PAX6 mouse	0.339813	0.381467	2.46397	2.65952	SFRP2
HNF4A human	0.352455	0.393123	2.35174	2.45247	AFP
PPARA mouse	0.358685	0.397524	2.29936	2.35756	SERPINE1
USF2 human	0.364856	0.401803	2.24926	2.26782	P4HA1
FOXO1 mouse	0.377021	0.41001	2.15532	2.10242	CCL20
SMAD3 mouse	0.377021	0.41001	2.15532	2.10242	SERPINE1
CEBPA human	0.388954	0.417766	2.0689	1.95365	AFP
IRF1 human	0.388954	0.417766	2.0689	1.95365	SOCS1
NFE2L2 mouse	0.40066	0.427698	1.98913	1.81934	AREG
FOS mouse	0.417801	0.441154	1.88034	1.64107	BDNF
WT1 human	0.423406	0.441154	1.84667	1.58707	HBEGF
FOS human	0.423406	0.441154	1.84667	1.58707	PLAUR
RUNX2 mouse	0.423406	0.441154	1.84667	1.58707	HBEGF
EP300 mouse	0.439901	0.455611	1.75251	1.43917	NPAS2
CTNNB1 mouse	0.450635	0.461238	1.69488	1.35098	CCL7
SPI1 human	0.450635	0.461238	1.69488	1.35098	IL1B
HDAC1 human	0.496463	0.505173	1.47629	1.03377	CD82
ESR1 human	0.520259	0.526308	1.37752	0.900113	SERPINE1
SP3 mouse	0.551704	0.554893	1.25948	0.749069	RAC2
CREB1 human	0.581098	0.581098	1.16001	0.629694	BDNF

### Sheet: Fig. 4a IRAS2 TRRUST
Term	P-value	Adjusted P-value	Odds Ratio	Combined Score	Overlapping Genes
STAT1 human	3.40118e-07	2.99304e-05	25.4564	379.147	SOCS3;CXCL10;PLSCR1;MVP;FAS;IFIT3
NFKB1 human	0.000487513	0.0121955	6.61178	50.4227	SOCS3;CXCL10;VCAM1;FAS;JUNB;SQSTM1
IRF1 human	0.000638278	0.0121955	19.7282	145.135	CXCL10;VCAM1;IFIT3
RELA mouse	0.000687763	0.0121955	10.9275	79.5747	CXCL10;CXCL11;VCAM1;FAS
IKBKB mouse	0.000692924	0.0121955	62.2625	452.934	CXCL10;CXCL11
PTTG1 human	0.00109536	0.0156899	47.887	326.43	PTTG1IP;RAC1
STAT3 human	0.00124806	0.0156899	9.25479	61.879	SOCS3;HSPB1;FAS;JUNB
TP53 human	0.00211577	0.0232735	7.97339	49.1028	IFI16;PERP;CASP1;FAS
IRF1 mouse	0.00306375	0.0277668	27.053	156.586	CXCL10;CXCL11
RELA human	0.00315532	0.0277668	5.43808	31.3161	SOCS3;CXCL10;VCAM1;FAS;JUNB
NFKB1 mouse	0.00431278	0.0345023	6.49704	35.384	CXCL10;VCAM1;FAS;JUNB
STAT1 mouse	0.00562082	0.0412194	19.4355	100.701	SOCS3;CXCL10
NFE2L2 mouse	0.0132627	0.0889606	12.1832	52.6656	FAS;SQSTM1
HDGF human	0.0196397	0.0889606	61.32	241	FAS
IKBKB human	0.0196397	0.0889606	61.32	241	VCAM1
PLAG1 mouse	0.0196397	0.0889606	61.32	241	FAS
HNF1B mouse	0.0228758	0.0889606	51.0974	193.03	SOCS3
EGR1 mouse	0.0230275	0.0889606	8.99683	33.9276	FAS;LTB
RBMX human	0.0261014	0.0889606	43.7956	159.668	JUNB
DMTF1 mouse	0.0261014	0.0889606	43.7956	159.668	JUNB
ID3 mouse	0.0261014	0.0889606	43.7956	159.668	VCAM1
IRF9 human	0.0261014	0.0889606	43.7956	159.668	IFIT3
ESR1 human	0.026134	0.0889606	8.38682	30.5659	HSPB1;JUNB
ETS1 human	0.028075	0.0889606	8.05885	28.7933	CASP1;SQSTM1
STAT3 mouse	0.028075	0.0889606	8.05885	28.7933	SOCS3;CXCL11
FOXO3 mouse	0.0293166	0.0889606	38.3192	135.252	SOCS3
GFI1B mouse	0.0293166	0.0889606	38.3192	135.252	SOCS3
HOXA9 human	0.0293166	0.0889606	38.3192	135.252	VCAM1
ESRRA human	0.0293166	0.0889606	38.3192	135.252	PNRC1
SPDEF human	0.0325213	0.0924402	34.0598	116.684	SQSTM1
EGR1 human	0.0342303	0.0924402	7.21221	24.3386	FAS;LTB
PARP1 mouse	0.0357155	0.0924402	30.6523	102.139	VCAM1
STAT2 human	0.0357155	0.0924402	30.6523	102.139	IFIT3
STAT4 human	0.0357155	0.0924402	30.6523	102.139	SOCS3
AR human	0.0378564	0.0925175	6.81422	22.3094	IFI16;PNRC1
CREB5 human	0.0388994	0.0925175	27.8643	90.4693	MX1
IRF7 human	0.0388994	0.0925175	27.8643	90.4693	CXCL10
NFYC human	0.0420729	0.0949338	25.541	80.9229	FAS
EPAS1 mouse	0.0420729	0.0949338	25.541	80.9229	VCAM1
NFYB human	0.0452361	0.0967781	23.5751	72.9853	FAS
MLXIPL mouse	0.0483891	0.0967781	21.8901	66.2938	FAS
BCL3 mouse	0.0483891	0.0967781	21.8901	66.2938	CXCL10
NFYA mouse	0.0483891	0.0967781	21.8901	66.2938	HSPB1
IRF3 human	0.0483891	0.0967781	21.8901	66.2938	CXCL10
GLI2 human	0.0577864	0.113005	18.0244	51.3877	FAS
GLI1 human	0.0608985	0.114023	17.0222	47.6375	FAS
NFKBIA human	0.0608985	0.114023	17.0222	47.6375	FAS
NFYA human	0.0640005	0.11494	16.1255	44.3268	FAS
SREBF2 human	0.0640005	0.11494	16.1255	44.3268	FAS
ATM human	0.0701742	0.116998	14.5883	38.7578	FAS
NR5A1 human	0.0701742	0.116998	14.5883	38.7578	PNRC1
NRF1 mouse	0.0701742	0.116998	14.5883	38.7578	CD47
SP1 human	0.070465	0.116998	2.68348	7.11832	BACE2;FAS;SQSTM1;B4GALT5
FOXM1 mouse	0.073246	0.119364	13.9245	36.3976	SOCS3
HDAC3 human	0.0763078	0.119912	13.3184	34.268	LGALS9
HDAC4 human	0.0763078	0.119912	13.3184	34.268	VCAM1
STAT5A mouse	0.0793596	0.12252	12.7628	32.338	SOCS3
SREBF1 human	0.0854336	0.129562	11.7799	28.9787	FAS
JUN human	0.0868653	0.129562	4.20642	10.278	VCAM1;FAS
HDAC1 mouse	0.0884557	0.129735	11.343	27.5097	FAS
YBX1 human	0.0944705	0.136285	10.5597	24.9152	FAS
ATF2 human	0.100446	0.142569	9.87742	22.6996	FAS
TRP53 mouse	0.105234	0.146993	3.74413	8.43017	PERP;FAS
HNF4A mouse	0.112281	0.152012	8.74681	19.1271	PERP
SREBF1 mouse	0.112281	0.152012	8.74681	19.1271	FAS
POU2F1 human	0.118141	0.155171	8.27318	17.6705	VCAM1
NR3C1 human	0.118141	0.155171	8.27318	17.6705	PNRC1
CREBBP mouse	0.12686	0.164172	7.65154	15.7979	SOCS3
CEBPB mouse	0.129747	0.165475	7.46454	15.2438	SOCS3
TCF3 mouse	0.135494	0.170335	7.11664	14.225	VCAM1
SMAD3 mouse	0.149697	0.185539	6.37372	12.1046	LGALS9
CEBPA human	0.155313	0.189827	6.11815	11.3939	SOCS3
EP300 human	0.169195	0.196508	5.56056	9.87946	VCAM1
FOS mouse	0.169195	0.196508	5.56056	9.87946	SOCS3
WT1 human	0.171945	0.196508	5.46099	9.61452	JUNB
RUNX2 mouse	0.171945	0.196508	5.46099	9.61452	PTTG1IP
FOS human	0.171945	0.196508	5.46099	9.61452	FAS
EP300 mouse	0.180139	0.203234	5.18253	8.88299	SOCS3
CTNNB1 mouse	0.185558	0.204113	5.01211	8.44234	FAS
SPI1 human	0.185558	0.204113	5.01211	8.44234	IFIT3
USF1 human	0.193619	0.210352	4.77644	7.84226	MVP
TFAP2A human	0.209508	0.224837	4.36571	6.82359	FAS
SP3 mouse	0.240365	0.254845	3.72458	5.30975	SOCS3
YY1 human	0.260274	0.272668	3.39214	4.56588	FAS
MYC human	0.282059	0.292014	3.08236	3.90116	JUNB
SP3 human	0.312413	0.319679	2.7228	3.16778	SOCS3
JUN mouse	0.352366	0.356416	2.34367	2.44464	SOCS3
SP1 mouse	0.592835	0.592835	1.12468	0.588025	SOCS3
