## Supplementary Table 10 for "CRISPRi screens in human astrocytes elucidate regulators of distinct inflammatory reactive states"

### Sheet: AD
Case ID	Age at death / Sex	Primary categorization	AD neuropath: Braak & Braak	Other neuropathologies	PMI	Cause of death	Major comorbidities
			Others as available
AD 1	92 F	Alzheimer’s disease	VI	None	16	Infection	None
AD 2	71 M	Alzheimer’s disease	V	Cerebral amyloid angiopathy, right parietal lobe hemorrhage	12	Intracerebral hemorrhage	None
			(Thal 5, CERAD 3)
AD 3	66 F	Alzheimer’s disease	V	Small subdural hemorrhage	6	Unknown (limited autopsy)	Hypertension
			(Thal 4, CERAD 3)
AD 4	81 F	Alzheimer’s disease	VI	Cerebral amyloid angiopathy, atherosclerosis, white matter disease	36	Influenza/Pneumonia	None
			(Thal 3, CERAD 3)
AD 5	68 F	Alzheimer’s disease	VI	Cerebral amyloid angiopathy	15	Unknown (limited autopsy)	Hypertension
			(Thal 3, CERAD 3)
AD 6	66 M	Alzheimer’s disease	VI	None	47	Failure to thrive	Alcoholism
			(Thal 5, CERAD 3)
AD 7	73 M	Alzheimer’s disease	VI	Cerebral amyloid angiopathy	8	Aspiration pneumonia	Hypertension
			(Thal 5, CERAD 3)
AD 8	61 M	Alzheimer’s disease	IV	Cerebral amyloid angiopathy	10	Intracerebral hemorrhage	None
			(Thal 3, CERAD 3)
C 1	80	Neurological control	0	Small infarct in left cerebellum, arteriolosclerosis	12	Myocardial infarction	Coronary artery disease
C 2	102 F	Neurological control	III	None	47	Unknown (limited autopsy)	None
C 3	64 M	Neurological control	0	Fusiform basilar aneurysm with thrombosis/stroke	43	Stroke	Hypertension
C 4	70 M	Neurological control	0	None	18	Infection	Mantle cell lymphoma
C 5	62 M	Neurological control	0	None	11	Infection	Organ transplant recipient
C 6	68 M	Neurological control	0	Small pontine lacunar stroke, atherosclerosis	17	End-stage heart failure	Lacunar stroke, diabetes, hypertension, diastolic heart failure with multiple arrhythmias.
C 7	72 M	Neurological control	0	None	12	Myocardial infarction	Coronary artery disease
C 8	66 F	Neurological control	0	Arteriolosclerosis	33	Myocardial infarction	Leukemia, hypertension, cirrhosis

### Sheet: HIE
Donor ID	Gestationanl age	Sex	HIE status	Clinical diagnosis
1	38 weeks gestation	M	Control	Developed mid gut volvulus with hemorrhagic necrosis of small intestine. Cause of death non neurologica
2	39-1/7 weeks gestation	F	Control	Diaphragmatic hernia
3	41-1/7 weeks gestation	F	Control	Cardiopulmonary failure
4	39-1/7 weeks gestation	M	Control	Congenital diaphragmatic hernia
5	37-3/7 weeks gestation	F	HIE	Had palliated hypoplastic left heart complex. Died suddenly likely from arrhythmia. Hypoxic Ischemic Encephalopathy consistent with recent and remote episodes of low output state.
6	39-2/7 weeks gestation	F	HIE	Meconium aspiration
7	41 weeks gestation	F	HIE	Meconium aspiration
8	37-1/7 weeks gestation	F	HIE	Atrial septal defect, status post repair
