## Supplementary Table 13 for "CRISPRi screens in human astrocytes elucidate regulators of distinct inflammatory reactive states"

### Sheet: Sheet1
Mouse strain	Date of birth	Mouse ID	Sex	Genotype			Date sacrificed	Group
				Cre	Stat3-flox	Ribotag
GFAP-Cre73.12 x Stat3 x Ribotag	2021-11-17	4917	M	Y	hom	hom	2022-02-04	Stat3-cKO + LPS
	2021-11-17	4918	M	Y	hom	hom	2022-02-04	Stat3-cKO + LPS
	2021-11-23	4971	M	N	hom	hom	2022-02-04	WT + LPS
	2021-11-23	4972	M	Y	hom	hom	2022-02-04	Stat3-cKO + LPS
GFAP-Cre73.12 x Ribotag	2021-12-05	5026	M	Y		hom	2022-02-04	WT + LPS
	2021-12-05	5027	M	N		hom	2022-02-04	WT untreated
	2021-12-05	5028	M	Y		hom	2022-02-04	WT untreated
	2021-12-05	5029	M	Y		hom	2022-02-04	WT + LPS
Aldh1L1-CreERT x Ribotag	2021-12-14	5084	M	N		hom	2022-02-04	WT untreated
GFAP-Cre73.12 x Stat3 x Ribotag	2022-02-03	5409	F	Y	hom	hom	2022-05-06	Stat3-cKO + LPS
	2022-02-14	5495	F	Y	hom	hom	2022-05-06	Stat3-cKO + LPS
	2022-02-14	5496	F	Y	hom	hom	2022-05-06	Stat3-cKO + LPS
	2022-02-14	5498	M	Y	hom	hom	2022-05-06	Stat3-cKO untreated
GFAP-Cre73.12 x Ribotag	2022-02-28	5581	F	Y		hom	2022-05-06	WT + LPS
	2022-02-28	5582	F	Y		hom	2022-05-06	WT + LPS
	2022-02-28	5583	F	Y		hom	2022-05-06	WT + LPS
Aldh1L1-CreERT x Ribotag	2022-03-03	5597	F	Y		wt	2022-05-06	WT untreated
	2022-03-05	5609	F	Y		wt	2022-05-06	WT untreated
Aldh1L1-CreERT	2022-01-27	5388	F	Y			2022-05-06	WT untreated
GFAP-Cre73.12 x Stat3 x Ribotag	2022-03-19	5684	F	Y	hom	hom	2022-05-13	Stat3-cKO untreated
	2022-03-19	5688	M	Y	hom	hom	2022-05-13	Stat3-cKO untreated
	2022-03-19	5690	M	Y	hom	hom	2022-05-13	Stat3-cKO untreated
